# TIR-Learner v4: Accelerated annotation of terminal inverted repeat transposons

**DOI:** 10.64898/2026.07.21.739826

**Authors:** Kenji Gerhardt, Shujun Ou

## Abstract

The rapid expansion of high-quality, nearly complete eukaryotic genomes demands computational accelerations of existing bioinformatic infrastructure. TIR-Learner has been widely used for the *de novo* identification of Terminal Inverted Repeat (TIR) transposons, but suffers from slow runtime and a large memory footprint. Here we present TIR-Learner v4, a complete rewrite of TIR-Learner v3 and key supporting programs, which accelerates runtimes by two orders of magnitude and caps at a low RAM footprint irrespective of genome size. We demonstrate the scalability of TIR-Learner v4 by annotating TIRs in all 579 VGP Phase I genomes in around 4 hours.
