## Supplemental Table 3 for "TIR-Learner v4: Accelerated annotation of terminal inverted repeat transposons"

### Sheet: Sheet1
genome	genome_size_mbp	v3_runtime_hours	v4_runtime_hour	cores	v3_RAM	v4_RAM
GCA_003287225.2	3256.5	16.64	0.203	24	272.3	7
GCA_005190385.3	2388.8	10.17	0.158	24	255.6	6.9
GCA_008658365.1	1202.1	10.23	0.198	10	76.8	2.9
GCA_009764595.1	1099.7	18.06	0.184	8	81	2.3
GCA_009769465.1	1277.3	10.4	0.162	10	83.4	2.9
GCA_009769525.1	1150	6.2	0.092	20	76.5	5.6
GCA_009769605.1	1155.3	15.34	0.176	8	74.8	2.4
GCA_009819595.1	1172.3	16.19	0.19	8	82.1	2.3
GCA_009819605.1	1254.6	15.72	0.191	8	78.5	2.3
GCA_009819775.1	1271.2	10.03	0.165	10	80.1	2.9
GCA_009819825.1	1239.6	10.19	0.158	10	80.8	2.9
GCA_011004875.1	1245.5	10.26	0.161	10	81.6	2.9
GCA_011762505.2	2546.7	12.67	0.167	24	175.9	6.9
GCA_013358685.1	561	5.41	0.105	10	38.1	2.7
GCA_014706295.1	1130	9.74	0.155	10	80	2.8
GCA_014839685.1	885	7.04	0.121	10	60.7	2.8
GCA_014839755.1	1066.6	9.95	0.151	10	76.9	3.1
GCA_014839995.1	750.9	6.97	0.105	10	46.7	2.6
GCA_015852565.1	500.6	5.9	0.074	10	44.7	2.7
GCA_016904835.1	1098.9	10.15	0.154	10	82.8	2.8
GCA_017639485.1	1272.7	10.21	0.18	10	81.2	2.9
GCA_017639555.1	1264.2	10.48	0.18	10	82.9	2.9
GCA_017639675.1	471.2	5.23	0.079	10	28.4	2.5
GCA_019207075.1	413.6	5.47	0.095	10	40.2	2.6
GCA_019677235.1	895.2	7.43	0.121	10	64.2	2.7
GCA_020510985.1	6153	12.51	0.245	40	420	12.7
GCA_020745685.1	738.1	11.1	0.12	8	49.4	2.2
GCA_020745705.1	1188.1	10.47	0.162	10	85.2	3
GCA_020745775.1	1227.4	10.58	0.159	10	81.3	2.9
GCA_020746105.1	1189.1	9.6	0.153	10	76.6	3
GCA_020800305.1	1295.7	10.56	0.176	10	87.8	2.9
GCA_022682495.2	2162.1	11.77	0.145	24	152.3	7.5
GCA_023333525.1	1362.4	20.24	0.158	48	130.1	13.3
GCA_023637945.1	1040.5	5.94	0.101	20	75.2	5.6
GCA_023851605.1	3269.9	14.57	0.2	24	221.2	7.3
GCA_024294585.1	1664.2	28.5	0.352	8	148.5	2.4
GCA_026018925.1	3007.3	16.26	0.209	24	257.1	7.1
GCA_026230045.1	2000.8	9.58	0.125	24	164.4	7.1
GCA_027410445.1	3950.1	40.68	0.526	20	408.1	5.9
GCA_027474245.1	1385.5	17.74	0.214	8	88.5	2.3
GCA_027559615.1	1217.3	23.31	0.216	8	82.2	2.4
GCA_027563665.1	2169	9.95	0.136	24	225.9	7.1
GCA_027574665.1	1358.1	20.53	0.223	8	81.7	2.3
GCA_027917425.1	4423	43.68	0.397	20	222.6	5.6
GCA_027942865.1	964.7	12.7	0.153	10	82.5	2.7
GCA_028020825.1	1296.6	13.84	0.175	10	83.2	2.9
GCA_028022725.1	659.3	7.37	0.124	10	39.9	2.6
GCA_028372415.1	3517.9	18.31	0.229	24	270.7	7
GCA_028451465.1	2480.8	13.94	0.208	20	188.8	5.9
GCA_028571685.1	3557.8	17.47	0.231	24	260	6.8
GCA_028858755.1	1248.9	12.32	0.176	10	94.1	3.1
GCA_029215775.1	1928.3	29.48	0.329	8	192.7	2.4
GCA_029281585.3	3616.8	12.16	0.215	40	89	11
GCA_030020295.1	2375.1	84.65	0.629	8	69.1	2.3
GCA_030028105.1	4095	25.99	0.276	24	288.7	6.9
GCA_030035585.1	3221.7	15.89	0.203	24	248.1	7.1
GCA_030412105.1	2023.3	26.42	0.329	8	163.9	2.4
GCA_030440675.1	1642	23.09	0.278	8	155.1	2.4
GCA_030463535.1	1087.8	12.03	0.158	10	86.1	2.7
GCA_030463565.1	1340.9	21.22	0.219	8	89.7	2.4
GCA_030704935.1	2724.9	7.73	0.138	40	446.4	11.6
GCA_030848825.1	2328.9	10.47	0.14	24	337.9	7
GCA_030867105.1	1515.8	12.93	0.203	10	111.7	3
GCA_030867145.1	1512.1	21.83	0.23	8	88.2	2.4
GCA_031021105.1	2003.3	61.52	0.5	8	208.3	2.3
GCA_031468815.1	1320.7	18.03	0.217	8	88.5	2.3
GCA_031876335.1	2385.7	11.6	0.21	20	150.4	5.8
GCA_031877795.1	1443.1	23.71	0.245	8	88.3	2.4
GCA_031878675.1	2066.2	14.11	0.156	24	305.7	7
GCA_031878705.1	2527	11.36	0.152	24	164.6	7
GCA_031885435.1	1296.4	15.04	0.219	10	92.4	2.9
GCA_031893055.1	2242	47.77	0.387	20	373.3	5.3
GCA_032164245.1	1794.6	21.88	0.272	8	121.7	2.3
GCA_033349115.1	1976	24.72	0.302	8	139.8	2.3
GCA_033958435.1	2223.9	31.35	0.36	8	178.6	2.4
GCA_034619465.1	1358.7	27.5	0.253	8	88	2.5
GCA_035046505.1	1655.8	9.74	0.137	20	134	5.6
GCA_035047305.1	2536	31.91	0.438	8	188.6	2.4
GCA_035047345.1	2420.7	30.62	0.418	8	182.5	2.4
GCA_035083965.1	467.5	5.63	0.081	10	41.2	2.8
GCA_035084275.1	1023.2	10.75	0.16	10	102.8	2.8
GCA_035609145.1	3438.8	100.45	0.733	20	193.7	5.6
GCA_036010785.1	1425.8	28.2	0.282	8	101.2	2.3
GCA_036169615.1	1070.6	9.48	0.147	10	77.5	3
GCA_036172795.1	2119.2	54.13	0.481	48	256.1	13.3
GCA_036417435.1	2804.4	12.67	0.17	24	208	6.9
GCA_036417535.1	1299.4	11.03	0.163	10	80.7	3.1
GCA_036426135.1	2648.7	12.17	0.161	24	174.1	6.9
GCA_036784965.1	2171.6	48.64	0.381	8	139.7	2.4
GCA_036873955.1	1270.7	22.69	0.228	8	81.4	2.3
GCA_037038515.1	2416.5	11.73	0.148	24	167.5	7.1
GCA_037038545.1	2504.2	11.42	0.157	24	187.2	7
GCA_037039145.1	1378.9	13.5	0.201	10	97.2	2.7
GCA_037157525.1	2528.3	12.13	0.161	24	192.9	7
GCA_037893015.1	3728.9	18.27	0.251	24	312.3	7
GCA_038024135.1	947.3	11.49	0.17	10	86.1	2.7
GCA_038048845.1	3029.1	111.37	1.814	48	226.9	13.3
GCA_038355195.1	507.6	4.83	0.082	10	33.9	2.7
GCA_038363095.2	2357.9	10.91	0.153	24	171.5	7
GCA_038363145.1	2339.5	10.28	0.156	24	191.3	6.7
GCA_038501925.1	2941.5	22.9	0.313	20	351	5.6
GCA_039655065.1	2203.1	10.91	0.17	20	224.2	5.9
GCA_039720435.1	1389.2	9.42	0.116	20	98.6	5.8
GCA_039877785.1	675.8	5.73	0.1	10	45.8	2.7
GCA_039878825.1	986.2	9.4	0.161	10	70.7	3
GCA_039880945.1	2618.5	14.95	0.188	20	219	5.7
GCA_039906565.1	1190.9	10.75	0.162	10	83.6	2.9
GCA_040206685.1	3797.1	37.14	0.345	20	342.7	5.6
GCA_040894005.1	2201.4	28.43	0.227	20	236.8	5.5
GCA_040894355.1	2019.7	28.49	0.331	8	134.2	2.4
GCA_040954625.1	335.2	9.77	0.077	10	31.5	2.5
GCA_040955705.1	2431.7	11.95	0.171	24	162.9	6.7
GCA_041834305.1	3209.6	19.94	0.232	24	303.9	6.9
GCA_042242105.1	659.2	6.19	0.087	10	43.9	2.6
GCA_043159975.1	3178.6	22.19	0.274	24	336.3	6.8
GCA_043250625.1	850.5	11.19	0.157	10	66.6	2.7
GCA_901001165.2	2419.3	39.91	0.427	8	173	2.3
GCA_901699155.2	1202.4	10.78	0.157	10	80.7	3
GCA_901765095.2	4779.7	30.14	0.338	20	250.2	6.2
GCA_903797595.2	1108.5	10.62	0.155	10	83.5	2.9
GCA_903992545.1	1798.7	3.58	0.071	40	484	11.5
GCA_905171665.2	817.3	8.03	0.125	10	80.8	2.7
GCA_905319855.2	2496.4	12.02	0.175	24	166.8	7.2
GCA_907165065.1	1201.3	12.29	0.168	10	87.3	2.8
GCA_910589615.1	627.5	8.41	0.125	8	37.1	2.1
GCA_910591455.2	600.5	4.41	0.076	10	37.2	2.7
GCA_918807975.1	617.6	7.18	0.105	10	72.2	2.8
GCA_933228915.1	1005.8	25.74	0.266	10	57.9	2.6
GCA_936440315.1	1616.6	23.2	0.308	8	53.1	2.1
GCA_944039275.1	1442	3.85	0.082	40	269.1	10.7
GCA_946808225.1	816.1	8.05	0.137	10	67.6	2.9
GCA_947034865.1	630	8.39	0.109	8	65.8	2.1
GCA_947247035.1	1657.5	40.73	0.379	8	150.9	2.3
GCA_947561715.1	200.9	2.25	0.031	10	15.7	2.6
GCA_947623445.1	214.3	4.5	0.045	10	16.2	2.6
GCA_947650265.1	649.1	6.49	0.089	10	41.7	2.5
GCA_949152265.1	969.5	10.35	0.15	10	81.9	2.7
GCA_949316315.1	2826.4	12.9	0.175	24	192.8	7.3
GCA_949319135.1	1124	13.29	0.18	10	102.3	2.7
GCA_949357685.1	1489.9	12.06	0.134	20	135.9	5.4
GCA_949357725.1	813.8	9.45	0.145	10	88.3	2.6
GCA_949606895.1	1063.8	15.79	0.209	10	85.3	2.7
GCA_949628215.1	1304.7	19.45	0.163	20	93.6	6.1
GCA_949748355.1	675.2	6.98	0.105	10	39.9	2.6
GCA_949752795.1	2885.3	14.84	0.194	24	237	6.9
GCA_949987555.1	927.5	21.53	0.205	10	93.3	2.6
GCA_949987585.1	1933	4.07	0.077	40	466.6	11.2
GCA_949987615.1	618.9	7.74	0.109	8	35	2.1
GCA_949987685.1	793.4	10.48	0.153	10	84.1	2.7
GCA_951216825.1	1456	14.21	0.187	40	260.8	10.6
GCA_951394365.1	1033.5	10.27	0.142	10	73.5	2.9
GCA_951394435.1	2745.3	15.75	0.194	24	223.9	7.2
GCA_951640355.1	2105.4	10.47	0.144	24	339	6.8
GCA_951799395.1	684.2	8.69	0.107	10	49.5	2.5
GCA_951799975.1	888	18.86	0.188	8	81.3	2.1
GCA_951802725.1	1122.2	12.03	0.175	10	103.6	2.7
GCA_951804945.1	1537.8	21	0.294	8	127.8	2.3
GCA_960531495.1	820.8	10.65	0.133	10	64.7	2.6
GCA_963082525.1	1206.9	18.09	0.225	8	81.3	2.3
GCA_963082875.1	131.9	2.32	0.03	10	12.8	2.5
GCA_963210335.1	1304.9	32.64	0.294	8	87.2	2.3
GCA_963264785.1	1227.9	13.13	0.174	10	88.2	2.9
GCA_963280865.1	1395.4	44.06	0.382	8	193.4	2.1
GCA_963383615.1	783.6	8.68	0.106	10	47.7	2.6
GCA_963383645.1	2547.5	13.01	0.154	40	400.1	11.8
GCA_963422515.1	743.3	7.95	0.103	10	45.2	2.7
GCA_963454915.1	1345	34.34	0.352	8	197.6	2.1
GCA_963455305.1	2206.5	4.4	0.086	40	481	11.6
GCA_963455315.2	2704.3	15.25	0.18	24	256.2	7
GCA_963455335.1	2534.4	11.52	0.177	24	172.6	6.9
GCA_963457635.1	739.2	12.23	0.149	10	66.9	2.7
GCA_963457725.1	857.1	6.81	0.14	10	61.3	2.7
GCA_963513975.1	1233.4	17.23	0.231	10	90.8	3
GCA_963514005.1	2754.5	17.38	0.193	24	267.2	7.3
GCA_963514085.1	731.8	5.34	0.106	10	53.1	2.5
GCA_963514095.1	694.1	5.48	0.104	10	46	2.7
GCA_963691815.1	816.4	14.16	0.164	8	57.8	2.1
GCA_963854745.1	561.3	9.04	0.118	10	33.1	2.6
GCA_963921795.1	1692	6.24	0.088	40	267.2	10.7
GCA_963924005.1	1171.2	52.48	0.419	8	125.1	2.1
GCA_963924515.1	1964.1	4.02	0.076	40	514	11.4
GCA_963924565.1	314.7	3.5	0.054	10	25.4	2.8
GCA_963924665.1	2704.8	13.37	0.172	24	223.8	7.2
GCA_963932225.1	1350.8	11.81	0.177	10	79.1	2.8
GCA_963969265.1	939.6	8.06	0.137	10	82.5	2.8
GCA_963971535.1	3496.5	9.96	0.149	40	338.1	11.6
GCA_963989245.1	1107.5	12.28	0.161	10	86.1	2.7
GCA_963989345.1	1230.2	83.57	0.454	10	109.2	2.9
GCA_963993115.1	1130.4	15.55	0.206	10	103.4	2.8
GCA_964030765.1	531.1	9.36	0.08	10	69.6	2.6
GCA_964034855.1	1313.1	31.56	0.308	10	80.2	2.8
GCA_964035555.1	1190.3	67.28	0.456	8	85.8	2.3
GCA_964059595.1	1214.8	16.65	0.22	8	80	2.3
GCA_964094495.2	2122.8	9.54	0.137	24	328.5	7
GCA_964106545.1	2751.1	12.99	0.179	24	201	6.9
GCA_964106645.2	1545.7	21.03	0.278	8	124	2.3
GCA_964106825.2	2460	11.64	0.157	24	166.5	7
GCA_964106855.1	1379.3	12.62	0.211	10	83.7	2.8
GCA_964106895.1	1375.9	12.56	0.206	10	88.8	3
GCA_964106915.2	1544.9	21.45	0.283	8	125.6	2.3
GCA_964146895.1	1889.2	14.52	0.269	10	112.7	2.9
GCA_964165515.1	3059.1	14.65	0.176	24	205.3	7.3
GCA_964187855.1	3118.7	16.25	0.235	24	181.1	6.5
GCA_964188175.1	1602.8	41.57	0.289	20	133.4	5.5
GCA_964188305.1	1647.5	28.49	0.334	8	134	2.3
GCA_964188315.1	1553.1	27.23	0.35	8	145.4	2.3
GCA_964188345.1	1326.3	8.36	0.099	20	83.7	5.6
GCA_964188355.1	1329.8	17.04	0.233	8	85.2	2.2
GCA_964188405.1	1260	50.15	0.434	8	164.6	2.2
GCA_964194105.1	3151.9	14.04	0.193	24	211.7	6.8
GCA_964194135.1	2102.2	4.55	0.084	40	388.3	11.8
GCA_964194155.1	4073.8	20.71	0.253	24	269.6	7.2
GCA_964194185.1	2214.8	13.1	0.172	24	160.3	6.9
GCA_964194415.1	1728.9	56.3	0.516	8	161.3	2.3
GCA_964195595.1	1393.5	19.55	0.244	8	91.7	2.3
GCA_964197995.1	1254.3	18.3	0.219	10	111.5	2.6
GCA_964198595.1	1063.3	23.59	0.204	10	99.3	2.6
GCA_964199755.1	1433.7	2.94	0.05	48	82.2	14.6
GCA_964204865.1	385.5	4.64	0.061	10	34	2.6
GCA_964211825.1	1277.4	21.99	0.247	8	94.6	2.4
GCA_964211835.1	1339.7	44.91	0.294	8	82.4	2.3
GCA_964212035.1	2166.5	4.14	0.082	40	403.9	11.4
GCA_964213995.1	3753.5	3.07	0.154	48	372	14.3
GCA_964234715.1	1606.4	22.99	0.303	8	124.3	2.2
GCA_964237555.1	2860.8	16.68	0.196	24	237.4	7.4
GCA_964237585.1	1308.1	17.84	0.216	10	91.7	2.8
GCA_964252035.1	1525.9	20.93	0.251	8	124.7	2.3
GCA_964263955.1	2899.9	64.35	0.486	8	119.9	2.3
GCA_964264875.1	2278.2	31.51	0.181	24	151.9	7.1
GCA_964266715.1	767.4	7.48	0.107	10	41.4	2.7
GCA_964270895.1	1537.1	22.1	0.245	8	126.1	2.4
GCA_964270905.1	2729.7	17.78	0.198	20	231.3	5.8
GCA_964273445.1	1316.8	22.53	0.215	8	79	2.5
GCA_964273705.1	1813.1	1.46	0.166	20	128.6	5.7
GCA_964276395.1	521.4	4.64	0.079	10	27.3	2.6
GCA_964289735.1	1347.5	15.61	0.248	10	86.1	2.8
GCF_003369695.1	2734.6	15.13	0.181	24	248.5	7
GCF_003957555.1	1080.9	14.71	0.178	8	78.9	2.4
GCF_003957565.2	1077.4	7.9	0.093	20	77.6	5.9
GCF_004027225.2	1171.6	10.59	0.182	10	85.4	2.9
GCF_004115215.2	1896.5	11.18	0.133	40	583.3	11.2
GCF_004115265.2	2117.3	9.2	0.127	24	136.7	7.1
GCF_004126475.2	2151	10.73	0.15	20	300.4	6.1
GCF_007364275.1	951.6	6.94	0.124	10	65.4	2.7
GCF_007399415.2	2344.5	29.46	0.359	8	164.4	2.4
GCF_007474595.2	2456	10.68	0.151	24	163.8	7.1
GCF_008692025.1	2419	10.36	0.147	24	285.5	7
GCF_009650955.1	1135	10.65	0.152	10	78.8	3
GCF_009762305.2	2457.9	10.5	0.15	24	163.4	7.5
GCF_009762535.1	863.7	9.47	0.124	10	67.1	2.9
GCF_009764475.1	2313.2	11.13	0.148	24	181.5	7
GCF_009764565.3	2208.1	30.01	0.37	8	202.7	2.3
GCF_009769535.1	1705.6	30.94	0.312	8	171.1	2.5
GCF_009769545.1	584.3	9.08	0.103	8	33.4	2.2
GCF_009769625.2	1156.9	9.39	0.171	10	75.9	2.9
GCF_009819535.1	1419.2	17.47	0.22	8	102.9	2.3
GCF_009819655.1	1088.1	15.51	0.179	8	77.4	2.5
GCF_009819705.1	608.7	5.22	0.089	10	38.5	2.8
GCF_009819795.1	1149.5	15.86	0.185	8	77.8	2.3
GCF_009819885.2	1154.3	14.18	0.189	10	88.6	2.9
GCF_009829125.3	767.7	9.19	0.129	10	103.3	3
GCF_009829145.1	1111.4	16.5	0.182	8	79.8	2.3
GCF_009829155.1	2494.1	11.34	0.155	24	173.8	7.5
GCF_009873245.2	2422.4	10.62	0.147	24	160.3	7.4
GCF_010909765.2	2610	14.14	0.185	24	246.5	7.3
GCF_010993605.1	1110.9	27.71	0.229	10	107.1	2.6
GCF_011004845.1	937.1	11.66	0.139	8	64.8	2.2
GCF_011100555.1	2932.4	7.87	0.138	40	311	11.7
GCF_011100635.1	3426.5	17.12	0.22	24	322.5	7.2
GCF_011100685.1	2531.7	13.88	0.171	24	172.5	6.9
GCF_011762595.1	2426.1	10.28	0.148	24	285.9	7
GCF_012275295.1	1195.1	13.31	0.167	10	90.6	2.9
GCF_013347855.1	998.6	8.22	0.125	10	60.5	2.7
GCF_013358815.1	601.1	5.92	0.139	10	36.2	2.5
GCF_013368585.1	978.4	12.13	0.145	8	61.4	2.2
GCF_013368605.1	1281.5	16.53	0.202	8	87.3	2.5
GCF_014108235.1	2042.9	8.58	0.123	24	360.8	7
GCF_014108245.1	1811.2	3.25	0.06	48	424.2	13.6
GCF_014108415.1	2361.9	10.06	0.142	24	233.7	7.4
GCF_014176215.1	1931.5	14.25	0.263	10	116.1	2.9
GCF_014839835.1	1211.7	25.17	0.248	8	129.7	2.3
GCF_015220075.1	1219.8	10.48	0.179	10	81.9	2.7
GCF_015220235.1	3279	14.38	0.193	24	214.9	7.5
GCF_015220715.1	1246.5	11.49	0.199	10	95	2.7
GCF_015220745.1	816.9	7.55	0.136	10	64.8	2.7
GCF_015220805.1	1297.8	26.36	0.258	8	134.2	2.3
GCF_015227675.2	2700.9	12.67	0.163	24	189.9	7.4
GCF_015227805.1	1128.1	16.61	0.181	8	76.1	2.3
GCF_015237465.2	2177.1	27.87	0.336	8	163.8	2.4
GCF_016700215.2	1071.5	10.25	0.167	10	75.2	2.9
GCF_017639515.1	4372	29.58	0.305	24	269.2	7.1
GCF_017639655.2	1240	10.55	0.162	10	83.2	3
GCF_017639745.1	882.9	7.92	0.124	10	61.5	2.9
GCF_017976325.1	657.1	4.81	0.083	10	43.3	2.8
GCF_017976375.1	1203.7	12.1	0.167	10	85.3	3
GCF_017976425.1	633.9	17.09	0.161	10	44	2.7
GCF_018492685.1	921.7	8.44	0.144	10	74.2	2.7
GCF_019393635.1	3369.3	8.66	0.134	48	390.2	14.7
GCF_020382885.2	582.2	4.6	0.073	10	38.8	2.8
GCF_020740605.2	2290.5	5.12	0.099	40	190.1	11.5
GCF_020740685.1	2921.1	17.87	0.214	24	327.3	7.5
GCF_020740725.1	1174.6	10.24	0.163	10	82.2	2.9
GCF_020740795.1	1122.4	10.66	0.153	10	82.3	3
GCF_020745735.1	4063.2	23.39	0.262	24	321	7
GCF_020745825.1	1212.3	13.08	0.174	10	88.2	2.8
GCF_020826845.1	3065.7	17.9	0.214	20	263.8	5.4
GCF_021462225.1	1173	10.64	0.168	10	96	2.7
GCF_023053635.1	1826.3	26.51	0.303	8	162.9	2.3
GCF_023343835.1	1047.3	10.29	0.152	10	76.2	2.9
GCF_023634085.1	1335.6	17.15	0.202	8	83.2	2.3
GCF_023634155.1	1337.8	15.54	0.205	10	84.5	2.9
GCF_023638135.1	1311.2	10.9	0.165	10	83	2.9
GCF_024139225.1	2521.1	6.53	0.1	48	432.8	14.1
GCF_024166365.1	3469.3	16.47	0.228	24	282	6.8
GCF_025201925.1	2509.8	38.77	0.398	8	174.6	2.5
GCF_025265405.1	2737.1	13.21	0.168	24	210.1	7
GCF_026419915.1	1378.5	12.73	0.178	10	86.1	2.8
GCF_026419965.1	2607	12.19	0.16	24	176.7	7.5
GCF_026979565.1	1102.1	11.72	0.156	10	79	3
GCF_027172205.1	1543.4	20.21	0.246	8	124.2	2.3
GCF_027358585.1	780.3	6.23	0.107	10	56.3	2.5
GCF_027358695.1	1007.4	11.44	0.196	10	99.3	2.8
GCF_027406575.1	2975.5	6.86	0.122	40	265.1	11.5
GCF_027409185.1	2870.7	57.52	0.39	24	188.8	7
GCF_027409825.1	845.3	34.54	0.176	10	68.5	2.7
GCF_027477595.1	1171.2	20.33	0.214	8	83.9	2.4
GCF_027574615.1	2048.2	8.68	0.125	24	309.5	7
GCF_027579445.1	1209.2	20.76	0.213	8	86.8	2.3
GCF_027579695.1	2388.8	6.51	0.109	40	270.5	11.8
GCF_027595985.1	2454.1	5.5	0.091	48	549.4	15
GCF_027789765.1	2259.3	40.15	0.334	20	382.9	5.5
GCF_027887145.1	1266	17.06	0.19	10	89.1	2.8
GCF_027887155.1	2255.4	28.65	0.347	8	66.6	2.4
GCF_027887165.1	3657.9	20.34	0.274	20	312.5	6
GCF_028017835.1	2355.9	10.31	0.141	24	167.6	7.1
GCF_028018385.1	2517.7	10.88	0.162	24	168.1	7
GCF_028018845.1	1185.3	13.9	0.171	10	85.8	2.8
GCF_028021215.1	3042.1	15.19	0.2	24	214.8	6.9
GCF_028023285.1	2732	13.15	0.169	24	196.3	7.5
GCF_028389875.1	1294.4	17.72	0.229	8	83.7	2.4
GCF_028500815.1	1380.7	11.18	0.181	10	84.2	3
GCF_028564815.1	2900.6	14.13	0.177	24	197	6.8
GCF_028858705.1	1283	12.35	0.201	10	82.3	3.1
GCF_028858725.1	1236.7	20.12	0.249	8	98.8	2.4
GCF_028858775.2	3241.3	10.23	0.156	40	333.4	11.5
GCF_028878055.3	3328.2	8.97	0.148	40	336.8	11.1
GCF_028885625.2	3285.4	13.5	0.177	40	341.4	11.8
GCF_028885655.2	3325.1	12.81	0.173	40	342.6	11.3
GCF_029289425.2	3309.8	10.24	0.168	40	335.1	11
GCF_029499605.1	4225.1	56.4	0.605	20	277.9	5.6
GCF_029582105.1	1057	11.66	0.171	10	79.1	3
GCF_029633855.1	1210.1	19.5	0.224	8	125.7	2.2
GCF_029633865.1	1512	24.79	0.277	8	44.8	2.1
GCF_029931775.1	1817.6	10.55	0.129	24	187.2	6.9
GCF_030014295.1	3611.7	18.02	0.229	24	289.9	7
GCF_030014385.1	1065.9	21.8	0.22	8	159	2.1
GCF_030020395.1	2897	14.98	0.22	20	183.3	5.8
GCF_030028045.1	2589	10.96	0.161	24	192.2	7.1
GCF_030035675.1	2353.6	10.42	0.142	24	170.5	7.4
GCF_030144855.1	4125.8	23.64	0.243	24	250.5	7
GCF_030435755.1	2606.6	18.53	0.177	24	183.8	6.8
GCF_030435805.1	2638	11.98	0.167	24	188.5	7
GCF_030445035.1	3642.4	15.46	0.218	24	235.6	7.1
GCF_030490865.1	1276.2	23.61	0.227	8	90.1	2.3
GCF_030684315.1	3262.5	19.33	0.233	24	271.4	7.3
GCF_030867095.1	2393.7	13.82	0.171	20	164.6	6.2
GCF_030936135.1	1347.7	16.55	0.248	10	85.3	2.9
GCF_035084215.1	3314.9	19.32	0.212	24	233.5	6.7
GCF_035149785.1	1561.4	8.28	0.115	24	113.7	7.3
GCF_035770615.1	1572.1	41.31	0.39	10	113.7	2.9
GCF_036013445.1	1311.6	34.8	0.317	8	80.2	2.4
GCF_036013475.1	1352.1	22.8	0.285	8	84.7	2.4
GCF_036172605.1	3678.6	24.75	0.283	20	311.3	5.9
GCF_036250125.1	1188.5	12.58	0.165	10	86	2.8
GCF_036321535.1	2352.7	9.86	0.142	24	138.3	6.6
GCF_036365525.1	6133.3	36.88	0.405	24	338.8	6
GCF_036370855.1	1498.1	15.3	0.203	10	101.5	2.9
GCF_036373705.1	1008.9	8.84	0.135	10	74.8	2.9
GCF_036417665.1	1336.3	15.68	0.187	10	90.7	3
GCF_036417845.1	1534.5	47.2	0.409	8	113.1	2.3
GCF_036850765.1	2664.6	12.26	0.172	24	186.4	7.5
GCF_036850995.1	2628	12.27	0.169	24	185.3	7.4
GCF_036971445.1	3395	17.78	0.221	24	193.8	6.5
GCF_036971685.1	1438.2	20.68	0.221	10	95.2	2.8
GCF_037157495.1	1265.8	9.51	0.133	20	95.6	5.7
GCF_037176765.1	1989.8	12.04	0.149	24	189.5	6.8
GCF_037176945.1	3006.6	48.16	0.481	8	143.3	2.4
GCF_039906515.1	2728.1	16.34	0.189	24	238.8	7.3
GCF_040807025.1	1481.1	12.54	0.193	10	92.4	2.8
GCF_040954835.1	1224.6	16.36	0.202	10	89.9	2.9
GCF_900246225.1	898.1	7.6	0.12	10	63.8	2.7
GCF_900324465.2	566.8	4.77	0.076	10	39.3	2.7
GCF_900324485.2	603.8	4.79	0.081	10	44.1	2.9
GCF_900496995.4	1258.4	10.63	0.164	10	83.5	2.9
GCF_900634415.1	621.6	5.97	0.106	10	41.6	2.6
GCF_900634625.1	562	4.69	0.075	10	39.7	2.7
GCF_900634775.1	955.9	7.41	0.132	10	67.1	2.8
GCF_900634795.4	435.5	3.55	0.056	10	27.2	2.7
GCF_900700375.1	578.8	5.03	0.073	10	39.2	2.7
GCF_900747795.2	3685.8	16.84	0.302	40	546.3	11.1
GCF_900880675.1	850.3	6.44	0.126	10	60.4	2.6
GCF_900963305.1	555.1	4.05	0.08	10	35.5	2.9
GCF_900964775.1	800.3	6.05	0.108	10	48.5	2.8
GCF_901000725.2	391.8	4.12	0.055	10	32.7	2.6
GCF_901709675.1	330.8	5.04	0.052	8	21.3	2.3
GCF_902148845.1	813.5	6.85	0.103	10	53.2	2.6
GCF_902148855.1	1369.5	25.15	0.272	8	132.3	2.1
GCF_902150065.1	852	6.86	0.113	10	60.5	2.6
GCF_902167405.1	683.4	5.21	0.091	10	45.4	2.5
GCF_902362185.1	670.1	5.11	0.087	10	42.4	2.7
GCF_902459465.1	426	5.02	0.069	10	49.1	2.7
GCF_902500255.1	2495.5	35.01	0.483	8	226.6	2.3
GCF_902655055.1	2487.2	11.37	0.173	24	179.1	7
GCF_902686445.1	2871.7	14.86	0.189	24	204.5	7.1
GCF_902713425.1	1937.8	39.67	0.434	8	159.8	2.2
GCF_902713615.1	4304.8	26.22	0.298	24	299.8	6.8
GCF_903992535.2	2343.7	11.3	0.158	24	163.3	6.8
GCF_903995425.1	2517.8	13.01	0.155	24	184.6	7.5
GCF_903995435.1	2347.6	12.27	0.15	24	181.4	7
GCF_904848185.1	698.8	5.55	0.1	10	44.8	2.7
GCF_910594005.1	2944.3	15.53	0.184	24	210.8	6.9
GCF_910596095.1	798.1	6.67	0.123	10	58	2.7
GCF_914725855.1	807.9	11.36	0.15	8	58.5	2.3
GCF_922984935.1	2793.5	13.8	0.188	24	198.8	6.9
GCF_929443795.1	1426	11.95	0.207	10	89.7	2.7
GCF_937001465.1	2700.3	14.05	0.187	24	202.7	6.6
GCF_947179515.1	2947.6	20.71	0.247	24	237.4	6.9
GCF_947347685.1	701.1	5.54	0.092	10	40.7	2.5
GCF_947461875.1	1346.7	25.08	0.292	8	88.4	2.2
GCF_949316205.1	609.1	4.46	0.075	10	37.2	2.7
GCF_949316345.1	490	3.66	0.058	10	26.6	2.7
GCF_949774975.1	2595.7	12.39	0.17	24	245.8	6.7
GCF_949987515.2	2716.8	17.93	0.173	24	221.2	6.8
GCF_949987535.1	2828.4	14.19	0.187	24	220.6	6.7
GCF_950005125.1	2441.3	11.97	0.157	24	183.1	7
GCF_950295315.1	2775.1	14.56	0.193	24	350.8	7.4
GCF_958295425.1	656.6	9.63	0.102	10	43.5	2.7
GCF_963082965.1	1718	23.83	0.299	8	131	2.2
GCF_963259705.1	2170.4	3.92	0.073	48	388	13.5
GCF_963506605.1	1469	13.15	0.199	10	112.5	2.8
GCF_963514075.1	1159.1	10.25	0.15	10	72.9	2.7
GCF_963576545.1	731.9	8.01	0.111	10	47.3	2.6
GCF_963584025.1	755.4	9.7	0.125	10	45.8	2.5
GCF_963662255.1	1194.3	19.88	0.196	8	80.1	2.3
GCF_963691925.1	779.4	9.32	0.117	10	59.3	2.7
GCF_963692335.1	518.9	5.62	0.065	10	35	2.6
GCF_963854185.1	886.8	13.97	0.182	8	68.4	2.1
GCF_963921805.1	1309.3	19.71	0.212	8	85.1	2.4
GCF_963924245.1	1445.9	22.63	0.236	8	79.9	2.4
GCF_963924675.1	2563	13.2	0.198	20	244.5	5.8
GCF_963924715.1	815	6.75	0.126	10	58.7	2.6
GCF_963930625.1	2709.3	15.36	0.182	24	209.3	7
GCF_963930695.1	734.6	14.5	0.157	10	58.5	2.6
GCF_963932015.1	1213.1	11.3	0.177	10	78.3	2.8
